# *Cryptococcus neoformans* rewires the conserved Wee1-CDK checkpoint through two divergent kinases required for replication-stress tolerance and virulence

**DOI:** 10.64898/2026.06.24.734400

**Authors:** Jin-Tae Choi, Rodney J. Colón-Reyes, Dong-Hoon Yang, Seung-Heon Lee, Setareh Etesham, Nicole Bodner, Ki Tae Suk, Srikripa Chandrasekaran, Lukasz Kozubowski, Yong-Sun Bahn

**Author notes:** Correspondence and requests for materials should be addressed to LK, and YSB. These authors have contributed equally to this work (Jin-Tae Choi, Rodney J. Colón-Reyes).

## Abstract

Cell-cycle checkpoints couple cell division to environmental and intracellular stress. Here, we show that the human fungal pathogen *Cryptococcus neoformans* possesses two divergent Wee1-family kinases, CnSwe1 and CnSwe102, that retain conserved CDK-inhibitory activity but function differently from their counterparts in the canonical *Saccharomyces cerevisiae* morphogenesis checkpoint. The *swe1*Δ and *swe102*Δ mutants displayed distinct stress-response defects, and genetic analyses suggested a dosage-sensitive genetic interaction between *SWE1* and *SWE102*. Although both proteins promoted Cdc28 tyrosine phosphorylation and elongated-cell morphology when expressed in *S. cerevisiae*, neither localized to the mother-bud neck in *C. neoformans*. Altered *SWE1* dosage in the absence of *SWE102* increased sensitivity to replicative and DNA-damaging stresses and perturbed cell-cycle progression under genotoxic conditions. Importantly, loss of *SWE1* nearly abolished virulence in a murine infection model, and *SWE102* also contributed to pathogenicity. Together, these findings indicate that the conserved Wee1-CDK module acts in *C. neoformans* as a dosage-sensitive checkpoint that promotes stress adaptation and fungal virulence.
