## Supplementary Table 1 for "*Cryptococcus neoformans* rewires the conserved Wee1-CDK checkpoint through two divergent kinases required for replication-stress tolerance and virulence"

### Sheet: Primers
Supplementary Table 1. List of primers used in this study.
Primer name	Primer description	Primer sequence (5'-3')	References
B1026	M13 Forward extended	GTAAAACGACGGCCAGTGAGC	1
B1027	M13 Reverse extended	CAGGAAACAGCTATGACCATG	1
B79	Common diagnostic screening primer	TGTGGATGCTGGCGGAGGATA	1
B354	NAT-CTR4 primer 1	GCATGCAGGATTCGAGTG	1
B355	NAT-CTR4 primer 2	GATTGGTGAAGTCGTTGTCG	1
B1454	NAT split marker primer 1	AAGGTGTTCCCCGACGACGAATCG	1
B1455	NAT split marker primer 2	AACTCCGTCGCGAGCCCCATCAAC	1
B1886	NEO split marker primer 1	TGGAAGAGATGGATGTGC	2
B1887	NEO split marker primer 2	ATTGTCTGTTGTGCCCAG	2
B679	qRT-PCR primer for ACT1 1	CGCCCTTGCTCCTTCTTCTATG	3
B680	qRT-PCR primer for ACT1 2	GACTCGTCGTATTCGCTCTTCG	3
B3222	SWE102 5’ flanking region primer L1	TGCTACGCTAAGACTGGACTAC	4
B3223	SWE102 5’ flanking region primer L2	TCACTGGCCGTCGTTTTACGGAGCGTGGTTGAAAGAAC	4
B3224	SWE102 3’ flanking region primer R1	CATGGTCATAGCTGTTTCCTGACGAACTTGTGCTCTCTGC	4
B3225	SWE102 3’ flanking region primer R2	ACAGTTTCCTGACGAGAATG	4
B3220	SWE102 diagnostic screening primer, pairing with B79	GCCGATACATTTTGGGTAG	4
B3221	SWE102 Southern blot probe primer	TGGATGGTGAGGAGTTGAG	4
B11808	SWE102 mCherry tagging for complementation 1	acagagccaccgccacctgcggccgcCAATTCTTCTCCAAGTACC	in this study
B11809	SWE102 mCherry tagging for complementation 2	ctctagatgcatgctcgagcggccgcTATGCCCTGATGTGGTATG	in this study				fwd
B11603	SWE102 mCherry tagging for complementation CSO	ACTCTTTTGCGGAACTCG	in this study
B14582	SWE1 mCherry tagging for complementation 1	acagagccaccgccacctgcggccgcAGCCGTTTCGTCACCCATTTC	in this study				rev
B14702	SWE1 mCherry tagging for complementation 2	ctctagatgcatgctcgagcggccgcATCCATCGGTAGACCAGTCG	in this study				(comple_gibson)
B14923	SWE1 mCherry tagging for complementation CSO	CCGACCTCTTCCTGTCACAT	in this study				PO
B15061	qRT-PCR primer for SWE1 1	GCCCTTGGAAGACTCAAACA	in this study
B15062	qRT-PCR primer for SWE1 2	TCACACTGGGAGGAGGTTTC	in this study				qLP
B15063	qRT-PCR primer for SWE102 1	TGATAACCAAGCCGATTTCC	in this study				qRP
B15064	qRT-PCR primer for SWE102 2	TCGGGGCAATATTGTAGAGC	in this study				qLP
B9748	PCTR4:SWE1 5’ flanking region primer L1	CTTCCCACCATTTTTCGTG	in this study				qRP
B9749	PCTR4:SWE1 5’ flanking region primer L2	CACTCGAATCCTGCATGCTGTGAGTGGCGAATAAAA	in this study
B9750	PCTR4:SWE1 5’ flanking region primer R1	CGACAACGACTTCACCAATCATGACTTCCAAATCATCC	in this study
B9751	PCTR4:SWE1 5’ flanking region primer R2	AAGGAAACAGAGGCTGAGG	in this study
B9756	PCTR4:SWE1 5’ diagnostic screening primer SO, pairing with B79	ATACCTCAACACTGCTGACTG	in this study				CTR4	PO
B22125	PCTR4:SWE1 Southern blot probe primer PO	CACCATCACCCAAACATC	in this study
B12717	SWE1 5’ flanking region primer L1	TGTGACGCCCCTTTTTAATC	in this study
B12718	SWE1 5’ flanking region primer L2	TCACTGGCCGTCGTTTTACTGAAGTGTTCGTGCTTGAGG	in this study				L1
B12719	SWE1 3’ flanking region primer R1	CATGGTCATAGCTGTTTCCTGGCTTTGGCTTGGTTGTTCTT	in this study				L2
B12720	SWE1 3’ flanking region primer R2	GAGTTTGATGCAGTGCGAAA	in this study				R1
B12721	SWE1 diagnostic screening primer, pairing with B79	ACATTCCCATCAGGTTTTGC	in this study				R2
B12722	SWE1 Southern blot probe primer	GATGGTGAAGGCGACAACTT	in this study				SO
Supplementary Table 1 References
1	Jung KW, Yang DH, Maeng S, Lee KT, So YS, Hong J, et al. Systematic functional profiling of transcription factor networks in Cryptococcus neoformans. Nat Commun 6, 6757 (2015).
2	Lee KT, So YS, Yang DH, Jung KW, Choi J, Lee DG, et al. Systematic functional analysis of kinases in the fungal pathogen Cryptococcus neoformans. Nat Commun 7, 12766 (2016).
3	Jung KW, Kim H, Kim KI, Kim HS, Bahn YS. Essential roles of the Kar2/BiP molecular chaperone downstream of the UPR pathway in Cryptococcus neoformans. PLoS One 8, e58956 (2013).
4	Lee KT, So YS, Yang DH, Jung KW, Choi J, Lee DG, et al. Systematic functional analysis of kinases in the fungal pathogen Cryptococcus neoformans. Nat Commun 7, 12766 (2016)
