## Supplementary Table 2 for "*Cryptococcus neoformans* rewires the conserved Wee1-CDK checkpoint through two divergent kinases required for replication-stress tolerance and virulence"

### Sheet: Strains
Supplementary Table 2. C. neoformans strains used in this study
Strain names (YSB #)	Genotypes	Parents	References
8309	MATα swe1Δ::NAT	H99	This study
8311	MATα swe1Δ::NAT	H99	This study
8121	MATα swe1Δ::NAT SWE1-mCherry::NEO	swe1Δ (YSB8309)	This study
8122	MATα swe1Δ::NAT SWE1-mCherry::NEO	swe1Δ (YSB8309)	This study
9421	MATα swe102::NAT SWE102-mCherry::NEO	swe102Δ (YSB1564)	This study
9422	MATα swe102::NAT SWE102-mCherry::NEO	swe102Δ (YSB1564)	This study
9250	MATα swe102Δ PCTR4:SWE1	swe102Δ (YSB1564)	This study
9251	MATα swe102Δ PCTR4:SWE1	swe102Δ (YSB1564)	This study
9252	MATα swe102Δ PCTR4:SWE1	swe102Δ (YSB1564)	This study
9253	MATα swe102Δ PCTR4:SWE1	swe102Δ (YSB1564)	This study
6248	MATα PCTR4:SWE1	H99	This study
1564	MATα swe102Δ::NAT	H99	Kyung-Tae Lee et al., Systematic functional analysis of kinases in the fungal pathogen Cryptococcus neoformans, Nat Commun, 2016
1565	MATα swe102Δ::NAT	H99	Kyung-Tae Lee et al., Systematic functional analysis of kinases in the fungal pathogen Cryptococcus neoformans, Nat Commun, 2016
